# Visible implant elastomer (VIE) success in early larval stages of a tropical amphibian species

**DOI:** 10.1101/2020.04.29.057232

**Authors:** Chloe Fouilloux, Guillermo Garcia-Costoya, Bibiana Rojas

**Affiliations:** Department of Biology and Environmental Science, University of Jyväskylä, Finland

**Author notes:** Corresponding Author: Chloe Fouilloux.

## Abstract

Animals are often difficult to distinguish at an individual level, but being able to identify individuals can be crucial in ecological or behavioral studies. In response to this challenge, biologists have developed a range of marking (tattoos, brands, toe-clips) and tagging (PIT, VIA, VIE) methods to identify individuals and cohorts. Animals with complex life cycles are notoriously hard to mark because of the distortion or loss of the tag across metamorphosis. In frogs, few studies have attempted larval tagging and none have been conducted on a tropical species. Here, we present the first successful account of VIE tagging in early larval stages (Gosner stage 25) of the dyeing poison frog (*Dendrobates tinctorius*) coupled with a novel anaesthetic (2-PHE) application for tadpoles that does not require buffering. Mean weight of individuals at time of tagging was 0.12g, which is the smallest and developmentally youngest anuran larvae tagged to date. We report 81% tag detection over the first month of development, as well as the persistence of tags across metamorphosis in this species. Cumulative tag retention versus tag observation differed by approximately 15% across larval development demonstrating that “lost” tags can be found later in development. Tagging had no effect on tadpole growth rate or survival. Successful application of VIE tags on *D. tinctorius* tadpoles introduces a new method that can be applied to better understand early life development and dispersal in various tropical species.
