## Supplementary material for "Visible implant elastomer (VIE) success in early larval stages of a tropical amphibian species": Raw Data

Treatment	ID	Week	Tag_Date	Weight	Tag_Y_N	Photo_Y_N	Dead	DOD
Tag	13C.6	0	15/10	0.11	Y	N	0
Tag	13C.6	1	25/10	0.11	Y	Y	0
Tag	13C.6	2	1/11	0.12	Y	Y	0
Tag	13C.6	3	8/11	0.11	Y	Y	0
Tag	13C.6	4	15/11	0.12	Y	Y	0
Tag	13C.6	5	22/11	0.17	Y	Y	0
Tag	13C.6	6	29/11	0.22	Y	Y	0
Tag	13C.6	7	8/12	0.16	Y	Y	0
Tag	13C.6	8	13/12	0.16	Y	Y	0
Tag	13C.6	9	20/12	0.16	Y	Y	0
Tag	13C.6	10	27/12	0.17	Y	Y	0
Tag	13C.6	13	17/1	0.2	Y	Y	0
Tag	13C.6	14	24/1	0.24	Y	Y	0
Tag	13C.6	15	31/1	0.26	Y	Y	0
Tag	13C.6	16	7/2	0.26	Y	Y	0
Tag	13C.6	17	14/2	0.26	Y	Y	0
Tag	13C.6	18	21/2	0.3	Y	Y	0
Tag	13C.6	19	28/2	0.31	Y	Y	0
Tag	13C.6	20	6/3	0.32	Y	Y	0
Tag	13C.6	21	13/3	0.33	N	Y	0
Tag	13C.6	22	20/03/2020	0.29	N	N	0
Tag	13C.6	23	27/03/2020	0.39	N	N	0
Tag	13C.6	24	03/04/2020	0.28	N	N	0
Tag	13C.6	25	08/04/2020	0.31	N	N	0
Tag	12B.5	0	21/10	0.16	Y	N	0
Tag	12B.5	1	25/10	0.19	Y	Y	0
Tag	12B.5	2	1/11	0.21	Y	Y	0
Tag	12B.5	3	8/11	0.19	Y	Y	0
Tag	12B.5	4	15/11	0.21	Y	Y	0
Tag	12B.5	5	22/11	0.21	Y	Y	0
Tag	12B.5	6	29/11	0.19	Y	Y	0
Tag	12B.5	7	8/12	0.24	Y	Y	0
Tag	12B.5	8	13/12	0.26	Y	Y	0
Tag	12B.5	9	20/12	0.3	Y	Y	0
Tag	12B.5	10	27/12	0.32	Y	Y	0
Tag	12B.5	13	17/1	0.36	Y	Y	0
Tag	12B.5	14	24/1	0.44	Y	Y	0
Tag	12B.5	15	31/1	0.47	Y	Y	0
Tag	12B.5	16	7/2	0.5	Y	Y	0
Tag	12B.5	17	14/2	0.53	Y	Y	0
Tag	12B.5	18	21/2	0.43	Y	Y	0
Tag	12B.5	19	28/2	0.31	Y	Y	0
Tag	12B.5	20	5/3	NA	NA	NA	1	5/3/20
Tag	12E.1	0	8/11	NA	Y	N	0
Tag	12E.1	1	15/11	0.25	Y	Y	0
Tag	12E.1	2	22/11	0.24	Y	Y	0
Tag	12E.1	3	29/11	0.25	Y	Y	0
Tag	12E.1	4	8/12	0.28	Y	Y	0
Tag	12E.1	5	13/12	0.32	Y	Y	0
Tag	12E.1	6	20/12	0.34	Y	Y	0
Tag	12E.1	7	27/12	0.35	Y	Y	0
Tag	12E.1	9	17/1	0.41	Y	Y	0
Tag	12E.1	10	24/1	0.44	Y	Y	0
Tag	12E.1	11	31/1	0.47	Y	Y	0
Tag	12E.1	12	7/2	0.49	Y	Y	0
Tag	12E.1	13	14/2	0.49	Y	Y	0
Tag	12E.1	14	21/2	0.38	N	N	0	26/2/20
Tag	12E.1	15	26/2	NA	NA	NA	1
Tag	13C.2	0	8/11	NA	Y	N	0
Tag	13C.2	1	15/11	0.24	Y	Y	0
Tag	13C.2	2	22/11	0.24	Y	Y	0
Tag	13C.2	3	29/11	0.22	Y	Y	0
Tag	13C.2	4	8/12	0.23	Y	Y	0
Tag	13C.2	5	13/12	0.27	Y	Y	0
Tag	13C.2	6	20/12	0.32	Y	Y	0
Tag	13C.2	7	27/12	0.34	Y	Y	0
Tag	13C.2	10	17/1	0.36	Y	Y	0
Tag	13C.2	11	24/1	0.39	Y	Y	0
Tag	13C.2	12	31/1	0.45	Y	Y	0
Tag	13C.2	13	7/2	0.47	Y	Y	0
Tag	13C.2	14	14/2	0.4	Y	Y	0
Tag	13C.2	15	21/2	0.39	Y	N	0
Tag	13C.2	16	28/2	0.25	Y	Y	0
Tag	13C.2	17	5/3	0.37	Y	Y	1	5/3
Tag	16C.4	0	8/11	0.07	Y	N	0
Tag	16C.4	1	15/11	0.12	Y	Y	0
Tag	16C.4	2	22/11	0.13	Y	Y	0
Tag	16C.4	3	29/11	0.15	Y	Y	0
Tag	16C.4	4	8/12	0.19	Y	Y	0
Tag	16C.4	5	13/12	0.23	Y	Y	0
Tag	16C.4	6	20/12	0.27	Y	Y	0
Tag	16C.4	7	27/12	0.28	Y	Y	0
Tag	16C.4	9	17/1	0.34	Y	Y	0
Tag	16C.4	10	24/1	0.4	Y	Y	0
Tag	16C.4	11	31/1	0.44	Y	Y	0
Tag	16C.4	12	7/2	0.41	Y	Y	1	13/2/20
Tag	11A.1	0	22/11	0.08	Y	N	0
Tag	11A.1	1	29/11	0.15	Y	Y	0
Tag	11A.1	2	8/12	0.2	Y	Y	0
Tag	11A.1	3	13/12	0.24	Y	Y	0
Tag	11A.1	4	20/12	0.31	Y	Y	0
Tag	11A.1	5	27/12	0.32	Y	Y	0
Tag	11A.1	7	17/1	0.45	Y	Y	0
Tag	11A.1	8	24/1	0.41	Y	Y	0
Tag	11A.1	9	31/1	0.46	Y	Y	0
Tag	11A.1	10	7/2	0.39	Y	Y	0
Tag	11A.1	11	14/2	0.17	N	Y	1	15/2/20
Tag	15E.4	0	22/11	0.21	Y	N	0
Tag	15E.4	1	29/11	0.21	Y	Y	0
Tag	15E.4	2	8/12	0.23	Y	Y	0
Tag	15E.4	3	13/12	0.28	Y	Y	0
Tag	15E.4	4	20/12	0.3	Y	Y	0
Tag	15E.4	5	27/12	0.32	Y	Y	0
Tag	15E.4	7	17/1	0.41	Y	Y	0
Tag	15E.4	8	24/1	0.42	Y	Y	0
Tag	15E.4	9	31/1	0.45	Y	Y	0
Tag	15E.4	10	7/2	0.51	Y	Y	0
Tag	15E.4	11	14/2	0.49	Y	Y	0
Tag	15E.4	12	21/2	0.35	Y	Y	1	DOD: 24/2
Tag	3G.1	0	22/11	0.24	Y	N	0
Tag	3G.1	1	29/11	0.25	Y	Y	0
Tag	3G.1	2	8/12	0.26	Y	Y	0
Tag	3G.1	3	13/12	0.32	Y	Y	0
Tag	3G.1	4	20/12	0.33	N	Y	0
Tag	3G.1	5	27/12	0.35	N	Y	0
Tag	3G.1	7	17/1	0.44	Y	Y	0
Tag	3G.1	8	24/1	0.43	Y	Y	0
Tag	3G.1	9	31/1	0.5	Y	Y	0
Tag	3G.1	10	7/2	0.52	N	Y	0
Tag	3G.1	11	14/2	0.46	N	N	0
Tag	3G.1	12	21/2	NA	N	Y	1
Tag	17A.5	0	22/11	0.09	Y	N	0
Tag	17A.5	1	29/11	0.1	Y	Y	0
Tag	17A.5	2	8/12	0.12	Y	Y	0
Tag	17A.5	3	13/12	0.14	Y	Y	0
Tag	17A.5	4	20/12	0.15	Y	Y	0
Tag	17A.5	5	27/12	0.16	Y	Y	0
Tag	17A.5	8	17/1	0.18	Y	Y	0
Tag	17A.5	9	24/1	0.17	Y	Y	0
Tag	17A.5	10	31/1	0.2	Y	Y	0
Tag	17A.5	11	7/2	0.27	Y	Y	0
Tag	17A.5	12	14/2	0.28	Y	Y	0
Tag	17A.5	13	21/2	0.31	Y	Y	0
Tag	17A.5	14	28/2	0.37	Y	Y	0
Tag	17A.5	15	6/3	0.36	Y	Y	0
Tag	17A.5	16	13/3	0.37	Y	Y	0
Tag	17A.5	17	20-Mar	0.4	Y	Y	0
Tag	17A.5	18	27-Mar	0.45	Y	Y	0
Tag	17A.5	19	03-Apr	0.42	Y	Y	0
Tag	17A.5	20	08-Apr	0.42	Y	Y	0
Tag	1H.2	0	21/1	0.19	Y	N	0
Tag	1H.2	1	24/1	0.15	Y	Y	0
Tag	1H.2	2	31/1	0.18	Y	Y	0
Tag	1H.2	3	7/2	0.16	N	N	0
Tag	1H.2	4	14/2	0.19	N	N	0
Tag	1H.2	5	21/2	0.19	Y	Y	0
Tag	1H.2	6	28/2	0.19	N	N	0
Tag	1H.2	7	6/3	0.16	Y	N	0
Tag	1H.2	8	13/3	0.15	N	N	0
Tag	1H.2	9	20-Mar	0.14	N	N	0
Tag	1H.2	10	27-Mar	0.17	N	N	0
Tag	1H.2	11	03-Apr	0.16	N	N	0
Tag	1H.2	12	08-Apr	0.19	N	N	0
Tag	13B.3	0	21/1	0.22	Y	N	0
Tag	13B.3	1	24/1	0.2	Y	Y	0
Tag	13B.3	2	31/1	0.25	Y	Y	0
Tag	13B.3	3	7/2	0.26	N	Y	0
Tag	13B.3	4	14/2	0.27	Y	Y	0
Tag	13B.3	5	21/2	0.3	N	N	0
Tag	13B.3	6	28/2	0.31	N	N	0
Tag	13B.3	7	6/3	0.27	Y	N	0
Tag	13B.3	8	13/3	0.27	Y	N	0
Tag	13B.3	9	20-Mar	0.29	Y	N	0
Tag	13B.3	10	27-Mar	0.3	Y	N	0
Tag	13B.3	11	03-Apr	0.27	Y	N	0
Tag	13B.3	12	08-Apr	0.26	Y	Y	0
Tag	1H.3	0	22/1	0.11	Y	N	0
Tag	1H.3	1	24/1	0.11	Y	Y	0
Tag	1H.3	2	31/1	0.11	Y	Y	0
Tag	1H.3	3	7/2	0.11	Y	Y	0
Tag	1H.3	4	14/2	0.12	Y	Y	0
Tag	1H.3	5	21/2	0.12	N	N	0
Tag	1H.3	6	28/2	0.15	N	N	0
Tag	1H.3	7	6/3	0.18	N	N	0
Tag	1H.3	8	13/3	0.18	N	N	0
Tag	1H.3	9	20-Mar	0.21	N	N	0
Tag	1H.3	10	27-Mar	0.24	N	N	0
Tag	1H.3	11	03-Apr	0.27	N	N	0
Tag	1H.3	12	08-Apr	0.29	N	N	0
Tag	16C.2	0	22/1	0.36	Y	N	0
Tag	16C.2	1	24/1	0.34	Y	Y	0
Tag	16C.2	2	31/1	0.39	Y	Y	0
Tag	16C.2	3	7/2	0.46	Y	Y	0
Tag	16C.2	4	14/2	0.48	Y	Y	0
Tag	16C.2	5	21/2	0.51	Y	Y	0
Tag	16C.2	6	28/2	0.39	Y	Y	0
Tag	16C.2	7	5/3	0.33	Y	Y	1	5/3
Tag	20C.5	0	22/1	0.07	Y	N	0
Tag	20C.5	1	24/1	0.07	Y	N	0
Tag	20C.5	2	31/1	0.22	Y	Y	0
Tag	20C.5	3	7/2	0.3	Y	Y	0
Tag	20C.5	4	14/2	0.34	Y	Y	0
Tag	20C.5	5	21/2	0.44	N	N	0
Tag	20C.5	6	28/2	0.5	N	N	0
Tag	20C.5	7	6/3	0.52	N	N	0
Tag	20C.5	8	13/3	0.51	Y	N	0
Tag	20C.5	9	20-Mar	0.53	N	N	0
Tag	20C.5	10	27-Mar	0.46	Y	N	0
Tag	20C.5	11	03-Apr	0.46	Y	N	0
Tag	20C.5	12	08-Apr	0.37	Y	N	0
Tag	20C.3	0	22/1	0.07	Y	N	0
Tag	20C.3	1	24/1	0.09	Y	Y	0
Tag	20C.3	2	31/1	0.16	Y	Y	0
Tag	20C.3	3	7/2	0.23	Y	Y	0
Tag	20C.3	4	14/2	0.3	Y	Y	0
Tag	20C.3	5	21/2	0.4	Y	Y	0
Tag	20C.3	6	28/2	0.39	Y	Y	0
Tag	20C.3	7	6/3	0.47	Y	Y	0
Tag	20C.3	8	13/3	0.52	Y	Y	0
Tag	20C.3	9	20-Mar	0.56	Y	Y	0
Tag	20C.3	10	27-Mar	0.55	Y	Y	0
Tag	20C.3	11	03-Apr	0.36	Y	Y	0
Tag	20C.3	12	08-Apr	0.37	Y	Y	0
Tag	20C.2	0	22/1	0.06	Y	N	0
Tag	20C.2	1	24/1	0.09	Y	Y	0
Tag	20C.2	2	31/1	0.2	Y	Y	0
Tag	20C.2	3	7/2	0.31	Y	Y	0
Tag	20C.2	4	14/2	0.41	Y	Y	0
Tag	20C.2	5	21/2	0.49	Y	Y	0
Tag	20C.2	6	28/2	0.56	Y	Y	0
Tag	20C.2	7	6/3	0.58	Y	Y	0
Tag	20C.2	8	13/3	0.62	Y	Y	0
Tag	20C.2	9	20-Mar	0.52	Y	Y	0
Tag	20C.2	10	27-Mar	0.45	Y	Y	0
Tag	20C.2	11	28-Mar	NA	NA	NA	1
Tag	20C.4	0	22/1	0.04	Y	N	0
Tag	20C.4	1	24/1	0.07	Y	Y	0
Tag	20C.4	2	31/1	0.11	Y	Y	0
Tag	20C.4	3	7/2	0.24	Y	Y	0
Tag	20C.4	4	14/2	0.29	Y	Y	0
Tag	20C.4	5	21/2	0.37	Y	Y	0
Tag	20C.4	6	28/2	0.4	N	Y	0
Tag	20C.4	7	6/3	0.45	Y	Y	0
Tag	20C.4	8	13/3	0.52	Y	Y	0
Tag	20C.4	10	27-Mar	0.53	Y	Y	0
Tag	20C.4	11	03-Apr	0.52	Y	Y	0
Tag	20C.4	12	NA	NA	NA	NA	1
Tag	12K.1	0	24/10	0.0318	Y	N	0
Tag	12K.1	1	1/11	0.0374	Y	N	0
Tag	12K.1	2	8/11	0.05	Y	N	0
Tag	12K.1	3	15/11	0.08	Y	N	0
Tag	12K.1	4	22/11	0.09	N	N	0
Tag	12K.1	5	29/11	0.11	N	N	0
Tag	12K.1	6	8/12	0.15	N	N	0
Tag	12K.1	7	13/12	0.19	N	N	0
Tag	12K.1	8	20/12	0.23	N	Y	0
Tag	12K.1	9	27/12	0.22	N	Y	0
Tag	12K.1	12	17/1	0.25	N	N	0
Tag	12K.1	13	24/1	0.3	N	N	0
Tag	12K.1	14	31/1	0.35	N	N	0
Tag	12K.1	15	7/2	0.37	N	N	0
Tag	12K.1	16	14/2	0.44	N	N	0
Tag	12K.1	17	21/2	0.46	N	N	0
Tag	12K.1	18	28/2	0.53	N	N	0
Tag	12K.1	19	6/3	0.56	N	N	0
Tag	12K.1	20	13/3	0.52	N	N	0
Tag	12K.1	21	20-Mar	0.48	N	N	0
Tag	12K.1	22	26-Mar	NA	NA	NA	1
Tag	15F.2	0	29/10	NA	Y	N	0
Tag	15F.2	1	1/11	0.039	Y	Y	0
Tag	15F.2	2	8/11	0.07	Y	Y	0
Tag	15F.2	3	15/11	0.07	Y	Y	0
Tag	15F.2	4	22/11	0.12	Y	Y	0
Tag	15F.2	5	29/11	0.09	Y	Y	0
Tag	15F.2	6	8/12	0.13	Y	Y	0
Tag	15F.2	7	13/12	0.15	Y	Y	0
Tag	15F.2	8	20/12	0.17	N	Y	0
Tag	15F.2	9	27/12	0.19	N	Y	0
Tag	15F.2	12	17/1	0.24	N	Y	0
Tag	15F.2	13	24/1	0.28	N	N	0
Tag	15F.2	14	31/1	0.31	N	N	0
Tag	15F.2	15	7/2	0.4	N	N	0
Tag	15F.2	16	14/2	0.44	N	N	0
Tag	15F.2	17	21/2	0.53	N	N	0
Tag	15F.2	18	28/2	0.61	N	N	0
Tag	15F.2	19	6/3	0.67	N	N	0
Tag	15F.2	20	13/3	0.63	N	Y	0
Tag	15F.2	21	20-Mar	0.51	N	Y	0
Tag	15F.2	22	26-Mar	NA	NA	NA	1
Tag	15E.1	0	8/11	NA	Y	N	0
Tag	15E.1	1	15/11	0.11	N	N	0
Tag	15E.1	2	22/11	0.12	N	N	0
Tag	15E.1	3	29/11	0.15	N	N	0
Tag	15E.1	4	8/12	0.18	N	N	0
Tag	15E.1	5	13/12	0.25	N	N	0
Tag	15E.1	6	20/12	0.21	N	N	0
Tag	15E.1	7	27/12	0.26	N	N	0
Tag	15E.1	10	17/1	0.37	N	N	0
Tag	15E.1	11	24/1	0.45	N	N	0
Tag	15E.1	12	31/1	0.45	N	N	0
Tag	15E.1	13	7/2	0.5	N	N	0
Tag	15E.1	14	14/2	0.53	N	N	0
Tag	15E.1	15	21/2	0.6	N	N	0
Tag	15E.1	16	28/2	0.38	N	N	0
Tag	15E.1	17	1/3	NA	NA	NA	1	1/3/20
Tag	16C.3	0	7/11	0.05	N	N	0
Tag	16C.3	1	8/11	0.06	Y	N	0
Tag	16C.3	2	15/11	0.08	N	N	0
Tag	16C.3	3	22/11	0.13	N	N	0
Tag	16C.3	4	29/11	0.16	N	N	0
Tag	16C.3	5	8/12	0.17	N	N	0
Tag	16C.3	6	13/12	0.22	N	N	0
Tag	16C.3	7	20/12	0.24	N	N	0
Tag	16C.3	8	27/12	0.26	N	N	0
Tag	16C.3	10	17/1	0.33	N	N	0
Tag	16C.3	11	24/1	0.38	N	N	0
Tag	16C.3	12	31/1	0.42	N	N	0
Tag	16C.3	13	7/2	0.44	N	N	0
Tag	16C.3	14	14/2	0.47	N	N	0
Tag	16C.3	15	21/2	0.42	N	N	1	DOD: 27/2
Tag	12J.4	0	8/11	NA	Y	N	0
Tag	12J.4	1	15/11	0.12	Y	Y	0
Tag	12J.4	2	22/11	0.13	Y	Y	0
Tag	12J.4	3	29/11	0.15	Y	Y	0
Tag	12J.4	4	8/12	0.19	Y	Y	0
Tag	12J.4	5	13/12	0.19	Y	Y	0
Tag	12J.4	6	20/12	0.25	N	Y	0
Tag	12J.4	7	27/12	0.26	N	Y	0
Tag	12J.4	10	17/1	0.33	N	N	0
Tag	12J.4	11	24/1	0.39	N	N	0
Tag	12J.4	12	31/1	0.41	N	N	0
Tag	12J.4	13	7/2	0.43	N	N	0
Tag	12J.4	14	14/2	0.51	N	N	0
Tag	12J.4	15	21/2	0.38	N	N	1	DOD: 24/2
Tag	16C.5	0	8/11	0.07	Y	N	0
Tag	16C.5	1	15/11	0.09	Y	Y	0
Tag	16C.5	2	22/11	0.13	Y	Y	0
Tag	16C.5	3	29/11	0.15	Y	Y	0
Tag	16C.5	4	8/12	0.18	Y	Y	0
Tag	16C.5	5	13/12	0.23	Y	Y	0
Tag	16C.5	6	20/12	0.26	Y	Y	0
Tag	16C.5	7	27/12	0.27	N	Y	0
Tag	16C.5	10	17/1	0.35	N	N	0
Tag	16C.5	11	24/1	0.42	N	N	0
Tag	16C.5	12	31/1	0.48	N	N	0
Tag	16C.5	13	7/2	0.55	N	N	0
Tag	16C.5	14	14/2	0.56	N	N	0
Tag	16C.5	15	21/2	0.6	N	N	0
Tag	16C.5	16	28/2	0.49	N	N	0
Tag	16C.5	17	3/3/20	NA	NA	NA	1	3/3
Tag	3I.3	0	22/11	0.21	Y	N	0
Tag	3I.3	1	29/11	0.24	Y	Y	0
Tag	3I.3	2	8/12	0.3	Y	Y	1	5/12
Tag	8D.2	0	8/11	NA	Y	N	0	20/1/20
Tag	8D.2	1	15/11	0.18	Y	Y	0
Tag	8D.2	2	22/11	0.18	Y	Y	0
Tag	8D.2	3	29/11	0.18	Y	Y	0
Tag	8D.2	4	8/12	0.19	Y	Y	0
Tag	8D.2	5	13/12	0.25	Y	Y	0
Tag	8D.2	6	20/12	0.26	Y	Y	0
Tag	8D.2	7	27/12	0.24	Y	Y	0
Tag	8D.2	10	17/1	0.26	Y	Y	1
Tag	13B.4	0	8/11	NA	Y	N	0	23/1/20
Tag	13B.4	1	15/11	0.17	Y	Y	0
Tag	13B.4	2	22/11	0.14	Y	Y	0
Tag	13B.4	3	29/11	0.14	Y	Y	0
Tag	13B.4	4	8/12	0.15	Y	Y	0
Tag	13B.4	5	13/12	0.18	Y	Y	0
Tag	13B.4	6	20/12	0.19	Y	Y	0
Tag	13B.4	7	27/12	0.18	N	Y	0
Tag	13B.4	10	17/1/2020	0.18	N	Y	1
Tag	4I.1	0	21/10	0.07	Y	N	0	24/1
Tag	4I.1	1	25/10	0.06	Y	N	0
Tag	4I.1	2	1/11	0.05	Y	Y	0
Tag	4I.1	3	8/11	0.09	Y	Y	0
Tag	4I.1	4	15/11	0.11	Y	Y	0
Tag	4I.1	5	22/11	0.14	Y	Y	0
Tag	4I.1	6	29/11	0.15	Y	Y	0
Tag	4I.1	7	8/12	0.17	Y	Y	0
Tag	4I.1	8	13/12	0.2	Y	Y	0
Tag	4I.1	9	20/12	0.2	Y	Y	0
Tag	4I.1	10	27/12	0.22	Y	Y	0
Tag	4I.1	13	17/1	0.33	Y	Y	1
Control	16B.3	0	29/10	0.0307	NA	N	0
Control	16B.3	1	1/11	0.0428	NA	N	0
Control	16B.3	2	8/11	0.06	NA	Y	0
Control	16B.3	3	15/11	0.05	NA	Y	0
Control	16B.3	4	22/11	0.08	NA	Y	0
Control	16B.3	5	29/11	0.1	NA	Y	0
Control	16B.3	12	17/1	0.22	NA	Y	0
Control	16B.3	17	21/2	0.46	NA	Y	0
Control	16B.3	18	28/2	0.44	NA	Y	0
Control	16B.3	19	6/3	0.43	NA	Y	0
Control	16B.3	20	13/3	0.45	NA	Y	0
Control	16B.3	21	20-Mar	0.4	NA	Y	0
Control	16B.3	22	27-Mar	NA	NA	NA	1
Control	15F.4	0	NA	NA	NA	N	0
Control	15F.4	1	1/11	0.0428	NA	Y	0
Control	15F.4	2	8/11	0.11	NA	Y	0
Control	15F.4	3	15/11	0.13	NA	Y	0
Control	15F.4	4	22/11	0.15	NA	Y	0
Control	15F.4	5	29/11	0.17	NA	Y	0
Control	15F.4	6	8/12	0.23	NA	Y	0
Control	15F.4	7	13/12	0.23	NA	Y	0
Control	15F.4	8	20/12	0.29	NA	Y	0
Control	15F.4	9	27/12	0.31	NA	Y	0
Control	15F.4	12	17/1	0.36	NA	Y	0
Control	15F.4	13	24/1	0.37	NA	Y	0
Control	15F.4	17	21/2	0.49	NA	Y	0
Control	15F.4	18	28/2	0.44	NA	Y	0
Control	15F.4	19	2/3	NA	NA	NA	1	2/3
Control	12K.3	0	24/10	0.0382	NA	N	0	DOD: 5/1/20
Control	12K.3	1	1/11	0.0552	NA	N	0
Control	12K.3	2	8/11	0.08	NA	Y	0
Control	12K.3	3	15/11	0.12	NA	Y	0
Control	12K.3	4	22/11	0.18	NA	Y	0
Control	12K.3	5	29/11	0.22	NA	Y	0
Control	12K.3	6	8/12	0.22	NA	Y	0
Control	12K.3	7	13/12	0.23	NA	Y	0
Control	12K.3	8	20/12	0.24	NA	Y	0
Control	12K.3	9	27/12	0.27	NA	Y	1
Control	13E.4	0	1/11	0.11	NA	Y	0
Control	13E.4	1	8/11	0.1	NA	Y	0
Control	13E.4	2	15/11	0.13	NA	Y	0
Control	13E.4	3	22/11	0.15	NA	Y	0
Control	13E.4	4	29/11	0.13	NA	Y	0
Control	13E.4	11	17/1	0.3	NA	Y	0
Control	13E.4	12	24/1	0.29	NA	Y	0
Control	13E.4	16	21/2	0.37	NA	Y	0
Control	13E.4	17	28/2	0.37	NA	Y	0
Control	13E.4	18	6/3	0.31	NA	Y	0
Control	13E.4	19	11/3	NA	NA	NA	0	11/3 DOD
Control	13E.2	0	1/11	0.08	NA	NA	0
Control	13E.2	1	8/11	NA	NA	NA	1	Dead week of 3/11
Control	7B.3	0	1/11	0.18	NA	Y	0	DOD: 25/2
Control	7B.3	1	8/11	0.2	NA	Y	0
Control	7B.3	2	15/11	0.23	NA	Y	0
Control	7B.3	3	22/11	0.23	NA	Y	0
Control	7B.3	4	29/11	0.25	NA	Y	0	tested (5/12)
Control	7B.3	5	8/12	0.28	NA	Y	0
Control	7B.3	6	13/12	0.3	NA	Y	0
Control	7B.3	7	20/12	0.33	NA	Y	0
Control	7B.3	8	27/12	0.33	NA	Y	0
Control	7B.3	11	17/1	0.38	NA	Y	0
Control	7B.3	12	24/1	0.43	NA	Y	0
Control	7B.3	16	21/2	0.45	NA	Y	1
Control	12I.3	0	1/11	0.11	NA	Y	0
Control	12I.3	1	8/11	0.11	NA	Y	0
Control	12I.3	2	15/11	0.12	NA	Y	0
Control	12I.3	3	22/11	0.14	NA	Y	0
Control	12I.3	4	29/11	0.14	NA	Y	0
Control	12I.3	5	8/12	0.15	NA	Y	0
Control	12I.3	6	13/12	0.2	NA	Y	0
Control	12I.3	7	20/12	0.22	NA	Y	0
Control	12I.3	8	27/12	0.22	NA	Y	0
Control	12I.3	11	17/1	0.32	NA	Y	0
Control	12I.3	12	24/1	0.35	NA	Y	0
Control	12I.3	16	21/2	0.51	NA	Y	0
Control	12I.3	17	28/2	0.6	NA	Y	0
Control	12I.3	18	6/3	0.56	NA	Y	0
Control	12I.3	19	13/3	0.6	NA	Y	0
Control	12I.3	20	20-Mar	0.53	NA	Y	0
Control	12I.3	21	27-Mar	NA	NA	NA	1
Control	15F.1	0	4/11	0.07	NA	Y	0	Tested
Control	15F.1	1	8/11	0.1	NA	Y	0
Control	15F.1	2	15/11	0.14	NA	Y	0
Control	15F.1	3	22/11	0.15	NA	Y	0
Control	15F.1	4	29/11	0.14	NA	Y	0
Control	15F.1	5	8/12	0.14	NA	Y	0
Control	15F.1	6	13/12	0.19	NA	Y	0
Control	15F.1	7	20/12	0.21	NA	Y	0
Control	15F.1	8	27/12	0.23	NA	Y	0
Control	15F.1	11	17/1	0.29	NA	Y	0
Control	15F.1	12	24/1	0.33	NA	Y	0
Control	15F.1	16	21/2	0.53	NA	Y	0
Control	15F.1	17	28/2	0.54	NA	Y	0
Control	15F.1	18	6/3	0.62	NA	Y	0
Control	15F.1	19	13/3	0.51	NA	Y	0
Control	15F.1	20	20-Mar	NA	NA	N	1	DOD:19/3
Control	16C.1	0	8/11	0.14	NA	N	0	Placed with other tads by dad transport
Control	16C.1	1	15/11	0.15	NA	N	0
Control	16C.1	2	22/11	0.14	NA	Y	0
Control	16C.1	3	29/11	0.18	NA	Y	0
Control	16C.1	11	24/1	0.38	NA	N	0
Control	16C.1	15	21/2	0.52	NA	Y	0
Control	16C.1	16	28/2	0.56	NA	Y	0
Control	16C.1	17	6/3	0.45	NA	Y	0
Control	16C.1	18	13/3	0.32	NA	N	0
Control	16C.1	19	20-Mar	0.33	NA	Y	0
Control	16C.1	20	23-Mar	0.38	NA	Y	0
Control	16C.1	21	03-Apr	0.39	NA	N	0
Control	11A.2	0	29/11	0.11	NA	N	0	DOD: 25/2
Control	11A.2	7	17/1	0.26	NA	N	0
Control	11A.2	8	24/1	0.31	NA	N	0
Control	11A.2	12	21/2	0.32	NA	Y	1	Looks sick
Control	11A.4	0	29/11	0.13	NA	N	0
Control	11A.4	1	8/12	0.17	NA	N	0	Tested (4/12)
Control	11A.4	6	17/1	0.36	NA	N	0
Control	11A.4	7	24/1	0.36	NA	N	0
Control	11A.4	10	11/2	NA	NA	Y	1	Dead
Control	20C.7	1	24/1	0.08	NA	N	0
Control	20C.7	5	21/2	0.47	NA	Y	0
Control	20C.7	6	28/2	0.48	NA	Y	0
Control	20C.7	7	6/3	0.5	NA	Y	0
Control	20C.7	8	13/3	0.56	NA	Y	0
Control	20C.7	9	20-Mar	0.55	NA	Y	0
Control	20C.7	10	27-Mar	0.4	NA	Y	0
Control	20C.7	11	NA	NA	NA	NA	1	Dead 28/3
